# Using Graph Convolutional Neural Networks to Learn a Representation for Glycans

**DOI:** 10.1101/2021.03.01.433491

**Authors:** Rebekka Burkholz, John Quackenbush, Daniel Bojar

## Abstract

As the only nonlinear and most diverse biological sequence, glycans offer substantial challenges for computational biology. These complex carbohydrates participate in nearly all biological processes – from protein folding to the cellular entry of viruses – yet are still not well understood. There are few computational methods to link glycan sequences to functions and those that do exist do not take full advantage of all the available information of glycans. SweetNet is a graph convolutional neural network model that uses graph representation learning to facilitate a computational understanding of glycobiology. SweetNet explicitly incorporates the nonlinear nature of glycans and establishes a framework to map any glycan sequence to a representation. We show that SweetNet outperforms other computational methods in predicting glycan properties on all reported tasks. More importantly, we show that glycan representations, learned by SweetNet, are predictive of organismal phenotypic and environmental properties. Finally, we present a new application for glycan-focused machine learning, the prediction of viral glycan-binding, that can be used to discover new viral receptors and monitor rapidly mutating viruses.
