## Supplemental Table 4 for "Using Graph Convolutional Neural Networks to Learn a Representation for Glycans"

Glycan_motif	Median_rank
NeuNAc	1
Gal	2
NeuNAc*a2-3*Gal	2
a2-3	3
Gal*b1-4*GlcNAc	4
NeuNAc*a2-6*Gal	5
('NeuNAc', 'a2-3', 'Gal', 'b1-4', 'GlcNAc')	6
a2-6	7
b1-4	8
('NeuNAc', 'a2-6', 'Gal', 'b1-4', 'GlcNAc')	9
GlcNAc*b1-2*Man	10
GlcNAc	11
a1-4	12
('Gal', 'b1-4', 'GlcNAc', 'b1-2', 'Man')	13
('Gal', 'b1-4', 'GlcNAc', 'b1-2', 'NeuNAc')	14
Gal*b1-3*GalNAc	16
('Man', 'a1-3', 'NeuNAc', 'a2-3', 'Gal')	16
Gal*b1-4*Glc	17
('GlcNAc', 'b1-2', 'NeuNAc', 'a2-3', 'Gal')	18
GalNAc	19
GalNAc*b1-4*Gal	20
('GlcNAc', 'b1-2', 'Man', 'a1-3', 'NeuNAc')	21
('GlcNAc', 'b1-4', 'Man', 'a1-3', 'NeuNAc')	22
GlcNAc*b1-4*Man	23
('GlcNAc', 'b1-2', 'Man', 'a1-6', 'Man')	24
Gal*a1-4*Gal	26
('Gal', 'b1-4', 'GlcNAc', 'b1-4', 'Man')	26
('Man', 'a1-6', 'Man', 'b1-4', 'GlcNAc')	27
('Man', 'a1-3', 'NeuNAc', 'a2-6', 'Gal')	28
NeuNAc*a2-6*GalNAc	29
('GlcNAc', 'b1-4', 'Fuc', 'a1-6', 'GlcNAc')	30
Fuc*a1-6*GlcNAc	31
Man*b1-4*GlcNAc	32
('Gal', 'b1-4', 'GlcNAc', 'b1-6', 'Man')	33
GlcNAc*b1-4*GlcNAc	34
b1-3	35
GlcNAc*b1-6*Man	36
('Man', 'b1-4', 'GlcNAc', 'b1-4', 'Fuc')	37
GlcNAc*b1-3*Gal	39
('NeuNAc', 'a2-3', 'Gal', 'b1-3', 'GalNAc')	39
Man*a1-3*Man	40
NeuNAc*a2-8*NeuNAc	41
Glc*a1-4*Glc	42
Man*a1-6*Man	43
('Glc', 'a1-4', 'Glc', 'a1-4', 'Glc')	45
Gal*b1-3*Gal	46
GalNAc*b1-3*Gal	46
('GlcNAc', 'b1-2', 'NeuNAc', 'a2-6', 'Gal')	46
('Gal', 'b1-4', 'GlcNAc', 'b1-3', 'Gal')	48
b1-2	49
('NeuNAc', 'a2-3', 'Gal', 'b1-4', 'Fuc')	50
NeuNAc*a2-6*GlcNAc	51
GlcNAcOS	52
('Gal', 'b1-3', 'GalNAc', 'b1-4', 'Gal')	53
a2-8	54
Gal*b1-4*Gal	55
('GalNAc', 'b1-4', 'Gal', 'b1-4', 'Glc')	56
('NeuNAc', 'a2-3', 'Gal', 'b1-3', 'NeuNAc')	57
('NeuNAc', 'a2-8', 'NeuNAc', 'a2-3', 'Gal')	58
('Gal', 'b1-3', 'NeuNAc', 'a2-6', 'GalNAc')	59
('Gal', 'a1-4', 'Gal', 'b1-4', 'GlcNAc')	60
('NeuNAc', 'a2-3', 'Gal', 'b1-3', 'GlcNAc')	61
Gal*b1-4*GlcNAcOS	62
GlcNAc*b1-6*GalNAc	63
('GlcNAc', 'b1-6', 'Man', 'a1-6', 'Man')	64
('GlcNAc', 'b1-3', 'Gal', 'b1-4', 'Glc')	65
GlcNSOS	66
('Gal', 'b1-3', 'NeuNAc', 'a2-6', 'GlcNAc')	67
Gal*b1-3*GlcNAc	68
GalNAcOS	69
('GlcNAc', 'b1-4', 'NeuNAc', 'a2-6', 'Gal')	69
('NeuNAc', 'a2-3', 'GalNAc', 'b1-4', 'Gal')	71
('GalNAc', 'b1-4', 'NeuNAc', 'a2-3', 'Gal')	72
('NeuNAc', 'a2-3', 'Gal', 'b1-4', 'Glc')	73
('GlcNAc', 'b1-6', 'NeuNAc', 'a2-3', 'Gal')	75
IdoOSA	75
GalOS*b1-4*GlcNAc	76
('Gal', 'b1-4', 'GlcNAc', 'b1-6', 'GalNAc')	77
('Gal', 'b1-4', 'GlcNAc', 'b1-3', 'NeuNAc')	78
('GlcNAc', 'b1-2', 'Man', 'a1-6', 'NeuNAc')	79
('Gal', 'a1-4', 'Gal', 'b1-4', 'Glc')	80
('GlcNAc', 'b1-6', 'Man', 'a1-3', 'NeuNAc')	81
('Man', 'a1-6', 'NeuNAc', 'a2-3', 'Gal')	82
('GlcNAc', 'b1-3', 'Gal', 'b1-4', 'GlcNAc')	83
GlcNAcOS*b1-3*Gal	84
('NeuNAc', 'a2-6', 'GalNAc', 'b1-4', 'GlcNAc')	85
GalOS	86
('GlcNAc', 'b1-3', 'NeuNAc', 'a2-6', 'GalNAc')	87
('NeuNAc', 'a2-3', 'Gal', 'b1-3', 'Fuc')	88
('NeuNAc', 'a2-3', 'Gal', 'b1-3', 'Gal')	89
IdoA	90
GlcNSOS*a1-4*IdoOSA	91
('Man', 'b1-4', 'GlcNAc', 'b1-4', 'GlcNAc')	92
('GlcNAc', 'b1-4', 'Man', 'a1-6', 'Man')	92
GalNAcOS*b1-4*GlcNAc	93
('Gal', 'a1-3', 'Gal', 'a1-4', 'Gal')	95
('Gal', 'b1-3', 'NeuNAc', 'a2-3', 'Gal')	96
('Gal', 'b1-4', 'GlcNAc', 'b1-6', 'NeuNAc')	97
IdoOSA*a1-4*GlcNSOS	98
('Gal', 'b1-4', 'GlcNAc', 'b1-4', 'NeuNAc')	99
('Man', 'a1-3', 'GlcNAc', 'b1-4', 'NeuNAc')	100
('GalNAcOS', 'b1-4', 'GlcNAc', 'b1-2', 'Man')	101
('GalNAc', 'b1-3', 'Gal', 'a1-4', 'Gal')	102
('GlcNAc', 'b1-4', 'NeuNAc', 'a2-3', 'Gal')	103
('GlcNAc', 'b1-2', 'Gal', 'a1-4', 'Gal')	104
GalNAc*a1-4*Gal	105
('AraN', 'b1-8', 'Kdo', 'a2-4', 'Kdo')	106
GlcNS	107
('Man', 'a1-3', 'Gal', 'a1-4', 'Gal')	108
('Gal', 'b1-3', 'GalNAc', 'b1-4', 'NeuNAc')	109
NeuNAc*a2-3*GalNAc	110
('GlcNAc', 'b1-3', 'NeuNAc', 'a2-3', 'Gal')	111
GlcNAcOS*a1-4*GlcA	112
2,5-Anhydro-Man	113
('GlcNAc', 'b1-2', 'Man', 'a1-3', 'Man')	114
GlcNSOS*a1-4*GlcA	115
('GlcNAc', 'b1-6', 'Man', 'a1-6', 'NeuNAc')	116
('GlcNAc', 'b1-3', 'NeuNAc', 'a2-6', 'Gal')	117
('Gal', 'b1-3', 'GalNAc', 'b1-3', 'Gal')	118
('Fuc', 'a1-2', 'Gal', 'b1-3', 'NeuNAc')	119
GlcOSN	120
('GlcNAc', 'b1-2', 'GalOS', 'b1-4', 'GlcNAc')	121
('GalOS', 'b1-4', 'GlcNAc', 'b1-4', 'Man')	122
GlcA*b1-3*GalNAcOS	123
('NeuNAc', 'a2-3', 'Gal', 'b1-4', 'GlcNAcOS')	124
GlcA*b1-4*GlcNSOS	125
L-ThrHexOSA4en	126
Gal*a1-4*Glc	127
GlcNAc*b1-3*GalNAc	128
Glc*b1-4*LDManHepOPEtn	129
('NeuNAc', 'a2-8', 'NeuNAc', 'a2-8', 'NeuNAc')	130
('GalNAc', 'b1-4', 'Gal', 'b1-4', 'GlcNAc')	132
('Glc', 'a1-6', 'Glc', 'a1-4', 'Glc')	132
('Man', 'a1-6', 'NeuNAc', 'a2-6', 'Gal')	133
('GalNAc', 'b1-3', 'Gal', 'b1-4', 'Gal')	133
('GlcNSOS', 'a1-4', 'IdoOSA', 'a1-4', 'GlcNSOS')	136
GlcNAc*a1-4*GlcA	137
('Glc', 'b1-4', 'LDManHepOPEtn', 'a1-5', 'Kdo')	137
a1-6	198
GlcOPN	198
('Kdo', 'a2-6', 'GlcOPN', 'b1-6', 'GlcOPN')	198
b1-6	198
('Man', 'a1-3', 'Man', 'b1-4', 'GlcNAc')	198
AraN*b1-8*Kdo	198
a1-5	198
LDManHepOPEtn	198
LDManHepOP	198
GlcOPN*b1-6*GlcN	198
LDManHep*a1-5*KdoOP	198
b1-8	198
Fuc	198
('Kdo', 'a2-4', 'Kdo', 'a2-6', 'GlcOPN')	198
Kdn*a2-6*Gal	198
('Kdo', 'a2-6', 'GlcN', 'b1-6', 'GlcOPN')	198
DDManHep	198
NeuNAcOAc	198
GlcA*b1-4*GlcOSN	198
GlcN*b1-6*GlcN	198
Gal*a1-4*GlcNAc	198
('GlcNAc', 'b1-3', 'Gal', 'b1-4', 'Fuc')	198
('LDManHep', 'a1-5', 'KdoOP', 'a2-6', 'GlcOPN')	198
a2-4	198
Kdo	198
KdoOP*a2-6*GlcOPN	198
Kdo*a2-4*Glc	198
Man	198
Man*a1-5*Kdo	198
('KdoOP', 'a2-6', 'GlcOPN', 'b1-6', 'GlcOPN')	198
('LDManHep', 'a1-3', 'Glc', 'b1-4', 'LDManHepOPEtn')	198
LDManHep	198
LDManHep*a1-2*DDManHep	198
('LDManHep', 'a1-5', 'AraN', 'b1-8', 'Kdo')	198
('Glc', 'b1-4', 'LDManHep', 'a1-5', 'AraN')	198
('Kdo', 'a2-6', 'GlcNAc', 'b1-6', 'GlcNAc')	198
('Gal', 'b1-4', 'GlcNAc', 'b1-2', 'Gal')	198
Kdo*a2-6*GlcN	198
LDManHep*a1-3*LDManHepOPEtn	198
KdoOP	198
GlcN	198
('Kdo', 'a2-4', 'Kdo', 'a2-6', 'GlcN')	198
('KdoOP', 'a2-6', 'GlcOPN', 'b1-6', 'GlcN')	198
Kdn*a2-6*GalNAc	198
('Kdo', 'a2-6', 'GlcOPN', 'b1-6', 'GlcN')	198
('Gal', 'b1-4', 'Fuc', 'a1-3', 'GlcNAc')	198
GlcOPN*b1-6*GlcOPN	198
('LDManHepOP', 'a1-5', 'Kdo', 'a2-6', 'GlcOPN')	198
Kdo*a2-6*GlcNAc	198
LDManHepOPEtn*a1-5*Kdo	198
('Kdo', 'a2-6', 'GlcN', 'b1-6', 'GlcN')	198
Gal*b1-3*LDManHep	198
('Kdn', 'a2-6', 'Gal', 'b1-4', 'GlcNAc')	198
Kdn	198
Kdo*a2-4*Kdo	198
Kdo*a2-6*GlcOPN	198
NeuNGc	198
GlcN*b1-6*GlcOPN	198
DDManHep*a1-2*GalA	198
