## Supplemental Table 6 for "Using Graph Convolutional Neural Networks to Learn a Representation for Glycans"

motif	pval	corr_pval
NeuNAc*a2-3*Gal	0.0	0.0
a2-3	0.0	0.0
NeuNAc	1.96559694181641e-283	0.0
Gal	6.888041945270081e-184	0.0
('NeuNAc', 'a2-3', 'Gal', 'b1-4', 'GlcNAc')	8.24537859117336e-149	0.0
Gal*b1-4*GlcNAc	5.156823732178863e-130	0.0
b1-4	3.260097036561091e-82	0.0
('Man', 'a1-3', 'NeuNAc', 'a2-3', 'Gal')	1.4381124049763108e-68	0.0
GalNAc*b1-4*Gal	1.3416712845068825e-67	0.0
('Gal', 'b1-4', 'GlcNAc', 'b1-2', 'NeuNAc')	1.4579932901489623e-65	0.0
('GlcNAc', 'b1-2', 'NeuNAc', 'a2-3', 'Gal')	3.0094621625353998e-64	0.0
GlcNAc	2.2173480795129834e-59	0.0
Gal*b1-4*Glc	3.932918576717715e-57	0.0
Gal*b1-3*GalNAc	1.93921104820984e-51	0.0
('Gal', 'b1-4', 'GlcNAc', 'b1-2', 'Man')	7.178414723097821e-51	0.0
NeuNGc*a2-3*Gal	1.2505572073308925e-45	0.0
('GlcNAc', 'b1-4', 'Man', 'a1-3', 'NeuNAc')	4.6201129130301934e-42	0.0
GlcNAc*b1-2*Man	1.032771683868915e-40	0.0
a1-4	1.5687209512692853e-39	0.0
NeuNAc*a2-6*Gal	3.26224397942726e-35	0.0
('Gal', 'b1-4', 'GlcNAc', 'b1-4', 'Man')	7.464267653658005e-34	0.0
NeuNGc	4.026388054438202e-33	0.0
('NeuNAc', 'a2-3', 'Gal', 'b1-3', 'GalNAc')	3.997760113245388e-31	0.0
('GalNAc', 'b1-4', 'Gal', 'b1-4', 'Glc')	1.527944965155791e-30	0.0
GlcNAc*b1-4*Man	2.58143542869536e-29	0.0
('GlcNAc', 'b1-4', 'Fuc', 'a1-6', 'GlcNAc')	3.666109384740992e-29	0.0
('Gal', 'b1-3', 'GalNAc', 'b1-4', 'Gal')	5.0145099733149054e-29	0.0
('NeuNAc', 'a2-6', 'Gal', 'b1-4', 'GlcNAc')	1.3243543623830947e-28	0.0
('Gal', 'b1-4', 'GlcNAc', 'b1-6', 'Man')	2.2032599687791424e-28	0.0
('GlcNAc', 'b1-2', 'Man', 'a1-3', 'NeuNAc')	2.6385344120123004e-28	0.0
Fuc*a1-6*GlcNAc	6.604868662811351e-27	0.0
Gal*b1-3*GlcNAc	3.708473201268354e-24	0.0
('NeuNGc', 'a2-3', 'Gal', 'b1-4', 'GlcNAc')	7.69091185172806e-24	0.0
GalNAc	1.0355058076545394e-23	0.0
GlcNAc*b1-6*Man	1.09331197097967e-23	0.0
('GlcNAc', 'b1-2', 'Man', 'a1-6', 'Man')	1.1288092180244765e-23	0.0
('Man', 'a1-6', 'Man', 'b1-4', 'GlcNAc')	1.4985701975361537e-23	0.0
Kdn*a2-3*Gal	3.5980086030825355e-23	0.0
GlcNAcOS	2.1884643859153755e-22	0.0
Gal*b1-4*Gal	3.3141074791997093e-22	0.0
NeuNAc*a2-8*NeuNAc	1.2489212241150347e-21	0.0
('NeuNAc', 'a2-3', 'Gal', 'b1-4', 'Fuc')	5.6372594637434525e-21	0.0
Gal*b1-4*GlcNAcOS	1.040778532223658e-20	0.0
('Man', 'b1-4', 'GlcNAc', 'b1-4', 'Fuc')	1.6305337501800225e-20	0.0
GlcNAc*b1-6*GalNAc	2.0744580447832167e-20	0.0
Gal*a1-4*Gal	8.098061287356132e-19	0.0
GlcNAc*b1-3*Gal	9.982752461893857e-19	0.0
('NeuNAc', 'a2-8', 'NeuNAc', 'a2-3', 'Gal')	1.7515847482532545e-18	0.0
('NeuNAc', 'a2-3', 'Gal', 'b1-3', 'NeuNAc')	2.286486267325914e-18	0.0
a2-6	4.475956927210881e-18	0.0
a2-8	6.983875831758122e-17	2.566835632933362e-12
GlcNAc*b1-4*GlcNAc	9.426035908577056e-17	2.566835632933362e-12
Kdn	1.4734081421337995e-16	2.566835632933362e-12
('NeuNAc', 'a2-3', 'Gal', 'b1-3', 'GlcNAc')	4.265440872536803e-16	1.0266010264103897e-11
Man*b1-4*GlcNAc	1.3303834872095778e-15	3.079669852468214e-11
GlcNAc*a1-4*GlcA	6.7970160730074455e-15	1.56543111806684e-10
('Gal', 'b1-4', 'GlcNAc', 'b1-3', 'Gal')	9.09300197386195e-15	2.1042589892772412e-10
('Man', 'a1-3', 'NeuNAc', 'a2-6', 'Gal')	2.343234834808274e-14	5.414383386082022e-10
('GalNAc', 'b1-4', 'NeuNAc', 'a2-3', 'Gal')	4.2999138464031856e-14	9.930216648967871e-10
('NeuNAc', 'a2-3', 'Gal', 'b1-4', 'Glc')	4.84301648394085e-14	1.1187046844440829e-09
('Glc', 'a1-4', 'Glc', 'a1-4', 'Glc')	5.471645754743363e-14	1.2649026270850072e-09
GalOS	5.6267998346060415e-14	1.300766494516381e-09
Glc*b1-4*Gal	2.3023585402620345e-13	5.3208539796401055e-09
('GlcNAc', 'b1-6', 'NeuNAc', 'a2-3', 'Gal')	2.874521602281306e-13	6.641800776030493e-09
('GlcNAc', 'b1-2', 'NeuNAc', 'a2-6', 'Gal')	3.543476081195068e-13	8.188377975670846e-09
('NeuNAc', 'a2-3', 'GalNAc', 'b1-4', 'Gal')	6.16893388250937e-13	1.425208606686823e-08
b1-3	1.3414930440212273e-12	3.099361078895413e-08
('Man', 'a1-6', 'NeuNAc', 'a2-3', 'Gal')	2.8600798636480863e-12	6.607562974547676e-08
Glc*a1-4*Glc	4.056264134693442e-12	9.370888864879134e-08
GlcNAc*a1-4*GlcNAc	6.130455503635451e-12	1.4161904182685703e-07
Fuc*a1-4*GlcNAc	1.1657553022497735e-11	2.692896875489126e-07
GlcNAc*a1-4*Gal	1.4936728013593053e-11	3.450232017865318e-07
GalOS*b1-4*GlcNAc	2.153953729666063e-11	4.9752035413686e-07
('Kdn', 'a2-3', 'Gal', 'b1-4', 'GlcNAc')	2.4021655935555487e-11	5.548284398582126e-07
('GlcNAc', 'b1-6', 'Man', 'a1-3', 'NeuNAc')	2.6654223252571145e-11	6.156060076145664e-07
NeuNAc*a2-6*GlcNAc	5.4964477043684135e-11	1.2694038001859198e-06
('GlcNAc', 'b1-3', 'Gal', 'b1-4', 'Glc')	8.210733102541556e-11	1.8961846721676778e-06
GlcNAcOS*b1-3*Gal	1.3001760901200698e-10	3.002493391357497e-06
('NeuNAc', 'a2-3', 'Gal', 'b1-3', 'Fuc')	1.6871396505692428e-10	3.895934522324396e-06
('GlcNAc', 'b1-6', 'Man', 'a1-6', 'Man')	3.987208924066263e-10	9.206822963236938e-06
Man*a1-3*Man	5.177294758272084e-10	1.195430330325209e-05
('NeuNAc', 'a2-3', 'Gal', 'b1-3', 'Gal')	5.955445800773913e-10	1.3750435049919574e-05
('Gal', 'b1-4', 'GlcNAc', 'b1-6', 'NeuNAc')	8.506259098214336e-10	1.963905800905774e-05
('Gal', 'b1-4', 'GlcNAc', 'b1-6', 'GalNAc')	1.1236537538363848e-09	2.5941457092559794e-05
('Gal', 'b1-3', 'NeuNAc', 'a2-6', 'GlcNAc')	4.1703133455444935e-09	9.627121906341518e-05
('GlcNAc', 'b1-4', 'Man', 'a1-6', 'Man')	4.321082728279011e-09	9.974721958039279e-05
('Gal', 'b1-3', 'NeuNAc', 'a2-3', 'Gal')	4.738534972606294e-09	0.00010937836015367797
('Gal', 'b1-4', 'GlcNAc', 'b1-2', 'Kdn')	5.055670524209091e-09	0.00011669323438934232
('GlcNAc', 'b1-4', 'NeuNAc', 'a2-3', 'Gal')	5.385197659316198e-09	0.00012429340676078926
('Man', 'a1-3', 'NeuNGc', 'a2-3', 'Gal')	6.8289950836194536e-09	0.00015760761358185604
('Gal', 'b1-3', 'GalNAc', 'b1-4', 'NeuNAc')	7.177099055999133e-09	0.0001656337273384656
('GlcNAc', 'b1-3', 'NeuNAc', 'a2-3', 'Gal')	1.0008012495257719e-08	0.0002309482496776205
GlcNAc*b1-4*Gal	1.339897396081631e-08	0.00030917371838945495
('Gal', 'b1-4', 'GlcNAc', 'b1-2', 'NeuNGc')	1.6117745262035036e-08	0.0003718800455897453
Man*a1-6*Man	2.7485697207045777e-08	0.0006340588561158933
('GlcNAc', 'b1-2', 'NeuNGc', 'a2-3', 'Gal')	1.1487269649893997e-07	0.0026471776527277058
GlcA*b1-4*GlcNAc	1.4410189297908079e-07	0.003319485602823802
GalOS*b1-4*GlcNAcOS	1.5346059640865273e-07	0.0035345353853996064
('GlcNAc', 'b1-6', 'Man', 'a1-6', 'NeuNAc')	2.593863021950815e-07	0.005966689721880192
('GlcNAc', 'b1-3', 'Gal', 'b1-4', 'GlcNAc')	3.0706138158123134e-07	0.007059180325714287
('GalNAc', 'b1-4', 'Gal', 'b1-4', 'GlcNAc')	3.079730585176603e-07	0.007079759141020769
b1-2	3.7407619532225097e-07	0.00859243754121608
2,5-Anhydro-Man	3.877029430638482e-07	0.008903658792800861
GlcNAcOS*b1-2*Man	4.373465437862462e-07	0.010037558974144156
Neu*a2-3*Gal	4.632142697849367e-07	0.01062762626836078
('NeuNAc', 'a2-3', 'Gal', 'b1-4', 'GlcNAcOS')	4.632142697849367e-07	0.01062762626836078
NeuNAcOAc	7.876327555094287e-07	0.01800196242521268
Glc*b1-4*LDManHepOPEtn	8.142909292471916e-07	0.01860475391063543
('Man', 'a1-3', 'GlcNAc', 'b1-4', 'NeuNAc')	9.044382814151541e-07	0.02064213813471194
GlcA*b1-4*2,5-Anhydro-Man	9.277995598491095e-07	0.021168725040933367
('GlcNAc', 'b1-4', 'NeuNAc', 'a2-6', 'Gal')	1.222610291117619e-06	0.027799685179411227
('GlcNAc', 'b1-2', 'GalOS', 'b1-4', 'GlcNAc')	1.2291903942374762e-06	0.027945998261671545
('GalOS', 'b1-4', 'GlcNAc', 'b1-4', 'Man')	1.2291903942374762e-06	0.027945998261671545
('GlcNAc', 'b1-4', 'Gal', 'b1-4', 'Glc')	1.2455710668705115e-06	0.028310674879509223
('Gal', 'b1-4', 'GlcNAcOS', 'b1-2', 'Man')	1.3196494688578268e-06	0.029967650682223623
('GlcNAc', 'b1-2', 'Man', 'a1-6', 'NeuNAc')	1.7943111279404098e-06	0.04052390721132815
('GalNAc', 'b1-3', 'Gal', 'a1-4', 'Gal')	2.0085782597464907e-06	0.04525005425596873
